# Characterisation of protein isoforms encoded by the *Drosophila* Glycogen Synthase Kinase 3 gene *shaggy*

**DOI:** 10.1101/835801

**Authors:** Dagmara Korona, Daniel J. H. Nightingale, Bertrand Fabre, Michael Nelson, Bettina Fischer, Glynnis Johnson, Jonathan Lees, Simon Hubbard, Kathryn Lilley, Steven Russell

## Abstract

The *Drosophila shaggy* gene (*sgg, GSK-3*) encodes multiple protein isoforms with serine/threonine kinase activity and is a key player in diverse developmental signalling pathways. Currently it is unclear whether different Sgg proteoforms are similarly involved in signalling or if different proteoforms have distinct functions. We used CRISPR/Cas9 genome engineering to tag eight different Sgg proteoform classes and determined their localization during embryonic development. We performed proteomic analysis of the two major proteoform classes and generated mutant lines for both of these for transcriptomic and phenotypic analysis. We uncovered distinct tissue-specific localization patterns for all of the tagged proteoforms we examined, most of which have not previously been characterised directly at the protein level, including one proteoform initiating with a non-standard codon. Collectively this suggests complex developmentally regulated splicing of the *sgg* primary transcript. Further, affinity purification followed by mass spectrometric analyses indicate a different repertoire of interacting proteins for the two major proteoform classes we examined, one with ubiquitous expression (Sgg-PB) and one with nervous system specific expression (Sgg-PA). Specific mutation of these proteoforms shows that Sgg-PB performs the well characterised maternal and zygotic segmentations functions of the *sgg* locus, while Sgg-PA mutants show adult lifespan and locomotor defects consistent with its nervous system localisation. Our findings provide new insights into the role of GSK-3 proteoforms and intriguing links with the GSK-3α and GSK-3β encoded by independent vertebrate genes. Our analysis suggests that different protein isoforms generated by alternative splicing perform distinct functions.
