## Supplementary Table 1 for "Characterisation of protein isoforms encoded by the *Drosophila* Glycogen Synthase Kinase 3 gene *shaggy*"

Detailed list of shaggy isoforms of Drosophila melanogaster
Protein	FlyBase	MW	aa	pI	Refseq	GenBank	Isoform	Identical	Tagged	Shared
sgg-PK	FBpp0089161	43.3	416	8.12	NP_996334	AAS65256	416	K N
sgg-PN	FBpp0291178	43.3	416	8.12	NP_001162649	ACZ95186
sgg-PO	FBpp0291395	46.2	441	9.21	NP_001162650	ACZ95187	441	O	FS
sgg-PG	FBpp0089160	52.1	496	8.61	NP_996335	AAS65255	496	G	FS	R
sgg-PB	FBpp0070449	53.9	514	8.96	NP_476715	AAN09083	514	B C E F H I	FSVS	G D P N
sgg-PC	FBpp0070453	53.9	514	8.96	NP_599105	AAN09084
sgg-PE	FBpp0070451	53.9	514	8.96	NP_726822	AAN09085
sgg-PF	FBpp0070452	53.9	514	8.96	NP_726823	AAN09086
sgg-PH	FBpp0089162	53.9	514	8.96	NP_996338	AAS65253
sgg-PI	FBpp0089158	53.9	514	8.96	NP_996337	AAS65254
sgg-PA	FBpp0070450	58.8	575	8.2	NP_476714	AAN09082	575	A J	FSVS	R Q M
sgg-PJ	FBpp0089159	58.8	575	8.2	NP_996336	AAS65252
sgg-PR	FBpp0304141	61.5	597	7.27	NP_001036259	ABI30966	597	R
sgg-PM	FBpp0111741	78.1	772	9.29	NP_001096870	ABW09331	772	M	FS
sgg-PD	FBpp0070454	114.4	1067	5.58	NP_476716	AAF45801	1067	D	FS	P Q
sgg-PP	FBpp0304139	121.2	1126	5.83	NP_001259192	AGB95038	1126	P	FS
sgg-PQ	FBpp0304140	123.8	1168	5.27	NP_001259193	AGB95039	1168	Q	FS	M P R
Transcript	FlyBase	RefSeq	Length	aa		Tag	A or B
sgg-RK	FBtr0070476	NM_206611	2745	416			B
sgg-RN	FBtr0301966	NM_001169178	3182	416			B
sgg-RO	FBtr0302185	NM_001169179	2166	441		SFS	B
sgg-RG	FBtr0070475	NM_206612	3174	496		SFS	B
sgg-RB	FBtr0070466	NM_057367	2847	514		YFP, mCherry	B
sgg-RC	FBtr0070470	NM_134278	3110	514			B
sgg-RE	FBtr0070468	NM_166947	3055	514			B
sgg-RF	FBtr0070469	NM_166948	4244	514			B
sgg-RH	FBtr0070472	NM_206615	3021	514			B
sgg-RI	FBtr0070473	NM_206614	3091	514			B
sgg-RA	FBtr0070467	NM_057366	2929	575		YFP, mCherry	A
sgg-RJ	FBtr0070474	NM_206613	3218	575			A
sgg-RR	FBtr0331753	NM_001042794	5004	597			A
sgg-RM	FBtr0112828	NM_001103400	2903	772		SFS	A
sgg-RD	FBtr0070471	NM_057368	4805	1067		SFS	NA
sgg-RP	FBtr0331751	NM_001272263	4750	1126		SFS	B
sgg-RQ	FBtr0331752	NM_001272264	4499	1168			A
