## Supplementary Table 2 for "Characterisation of protein isoforms encoded by the *Drosophila* Glycogen Synthase Kinase 3 gene *shaggy*"

Transcripts with significant expression changes in sggisoA and sgg1soB embryos compared with stage matched progenitors
# significant sgg[isoA] vs THattP40, fdr < 0.05 & logFC > |0.7|					# significant sgg[isoB] vs TM6B, fdr < 0.05 & logFC > |0.7|
FBgn	GeneName	logFC	adj.P.Val		FBgn	GeneName	logFC	adj.P.Val
FBgn0026602	Ady43A	2.11	1.3E-03		FBgn0264785	Hph	2.80	1.0E-07
FBgn0069969	CG40498	2.16	3.8E-03		FBgn0261560	Thor	2.41	3.8E-06
FBgn0032381	Mal-B1	4.34	5.1E-03		FBgn0031971	Sirup	2.10	7.9E-06
FBgn0033205	CG2064	-2.40	5.1E-03		FBgn0263773	fok	1.48	7.9E-06
FBgn0041180	Tep4	-2.44	5.1E-03		FBgn0261108	Atg13	1.46	1.1E-05
FBgn0085732	CR40190	2.42	8.5E-03		FBgn0036194	CG11652	2.24	1.7E-05
FBgn0032144	CG17633	-1.56	8.8E-03		FBgn0001224	Hsp23	3.72	1.1E-04
FBgn0263744	CR43669	-4.39	8.8E-03		FBgn0032717	CG10600	1.15	1.1E-04
FBgn0267398	Yeti	1.02	8.8E-03		FBgn0037730	CG9444	1.17	1.1E-04
FBgn0033134	Tsp42El	-1.11	1.0E-02		FBgn0001222	Hsf	0.96	1.7E-04
FBgn0033395	Cyp4p2	-3.97	1.0E-02		FBgn0261618	larp	1.15	1.7E-04
FBgn0262952	mt:ND4	-1.19	1.1E-02		FBgn0003082	phr	2.51	4.0E-04
FBgn0028583	lcs	-5.64	1.1E-02		FBgn0036605	CG13041	-4.40	4.5E-04
FBgn0030667	CG15599	3.33	1.1E-02		FBgn0039779	PH4alphaSG2	-1.38	4.8E-04
FBgn0035434	Drsl5	-1.25	1.1E-02		FBgn0261274	Ero1L	0.78	5.0E-04
FBgn0263780	CG17684	-1.71	1.1E-02		FBgn0033224	Nop17l	0.90	5.6E-04
FBgn0267160	asRNA:CR45600	3.92	1.1E-02		FBgn0031359	Rim2	0.76	7.0E-04
FBgn0036870	CG14095	-1.74	1.6E-02		FBgn0036469	CG18649	-1.18	7.5E-04
FBgn0026175	SkpC	3.32	1.7E-02		FBgn0036772	CG5290	1.46	7.5E-04
FBgn0013681	mt:ND3	-2.20	1.7E-02		FBgn0263106	DnaJ-1	1.46	7.5E-04
FBgn0035348	CG16758	-1.29	1.7E-02		FBgn0037801	CG3999	0.83	8.6E-04
FBgn0031277	CG13947	-2.99	1.7E-02		FBgn0001233	Hsp83	1.39	8.8E-04
FBgn0033748	vis	-3.93	1.7E-02		FBgn0032305	CG6700	-1.00	9.4E-04
FBgn0013679	mt:ND1	-0.81	1.7E-02		FBgn0031836	CG11050	0.73	9.4E-04
FBgn0020270	mre11	1.64	1.8E-02		FBgn0025373	Fpps	1.22	1.1E-03
FBgn0029761	SK	-0.99	1.8E-02		FBgn0039226	Ude	-1.01	1.1E-03
FBgn0033275	CG14756	-0.85	1.8E-02		FBgn0015316	Try29F	-1.44	1.2E-03
FBgn0034229	CG4847	-0.99	1.8E-02		FBgn0267495	asRNA:CR45185	-2.13	1.2E-03
FBgn0036199	Bmcp	-1.05	1.8E-02		FBgn0035083	Tina-1	0.70	1.4E-03
FBgn0036290	CG10638	-1.22	1.8E-02		FBgn0043364	cbt	0.87	1.4E-03
FBgn0262565	CR43105	-1.59	1.8E-02		FBgn0039807	CG15546	-1.16	2.1E-03
FBgn0013672	mt:ATPase6	-1.34	1.8E-02		FBgn0001225	Hsp26	3.90	2.5E-03
FBgn0058191	CG40191	0.77	1.8E-02		FBgn0003892	ptc	0.76	2.5E-03
FBgn0003256	rl	0.98	1.9E-02		FBgn0024352	Stip1	0.73	2.5E-03
FBgn0039098	GILT3	1.15	1.9E-02		FBgn0036108	Cpr67Fa1	-1.21	2.5E-03
FBgn0051809	CG31809	-2.83	1.9E-02		FBgn0035806	PGRP-SD	1.80	2.8E-03
FBgn0013678	mt:Cyt-b	-1.13	1.9E-02		FBgn0001226	Hsp27	2.59	2.8E-03
FBgn0031801	CG9498	-0.97	2.0E-02		FBgn0085356	CG34327	-1.43	2.8E-03
FBgn0039102	SPE	-1.85	2.0E-02		FBgn0003117	pnr	0.71	3.2E-03
FBgn0040091	Ugt58Fa	-0.80	2.0E-02		FBgn0052551	CG32551	-3.14	3.2E-03
FBgn0033683	CG18343	-1.91	2.4E-02		FBgn0052453	CG32453	-1.20	3.3E-03
FBgn0264006	dysc	-0.86	2.5E-02		FBgn0013275	Hsp70Aa	5.92	3.6E-03
FBgn0031910	CG15818	-1.13	2.6E-02		FBgn0031579	CG15422	-1.09	4.0E-03
FBgn0286198	LKRSDH	-0.95	2.6E-02		FBgn0001230	Hsp68	6.14	4.2E-03
FBgn0037837	CG14693	-2.45	2.7E-02		FBgn0039085	CG10170	-0.96	4.2E-03
FBgn0032889	CG9331	-0.88	2.7E-02		FBgn0035923	CG6511	0.99	4.5E-03
FBgn0263247	CG43390	2.94	2.9E-02		FBgn0004780	Ccp84Ad	-0.95	4.8E-03
FBgn0034085	Ptp52F	-1.36	2.9E-02		FBgn0052405	Cpr65Av	-0.93	4.8E-03
FBgn0050345	CG30345	-1.01	3.0E-02		FBgn0011822	Pgcl	-1.35	4.9E-03
FBgn0053117	Victoria	-3.30	3.0E-02		FBgn0030520	Pdcd4	0.98	4.9E-03
FBgn0267428	CG45781	1.81	3.0E-02		FBgn0038983	CG5326	-1.04	4.9E-03
FBgn0003380	Sh	-0.97	3.4E-02		FBgn0040843	CG15213	-1.19	4.9E-03
FBgn0013684	mt:ND5	-0.89	3.4E-02		FBgn0030775	CG9673	-0.90	5.6E-03
FBgn0015037	Cyp4p1	-2.29	3.4E-02		FBgn0036323	CG14118	-1.28	5.6E-03
FBgn0032945	CG8665	-1.18	3.4E-02		FBgn0036952	CG6933	-1.22	5.6E-03
FBgn0033587	CG13218	-1.04	3.4E-02		FBgn0039833	CG15564	1.41	5.6E-03
FBgn0033590	CG13217	-0.93	3.4E-02		FBgn0086265	psd	1.91	5.6E-03
FBgn0034736	gas	-0.86	3.4E-02		FBgn0015011	AhcyL2	-0.79	6.1E-03
FBgn0038700	CG3734	0.87	3.4E-02		FBgn0262741	lncRNA:CR43126	-1.82	6.2E-03
FBgn0051683	CG31683	-3.53	3.4E-02		FBgn0260753	Pdfr	-1.04	6.3E-03
FBgn0063491	GstE9	-1.20	3.4E-02		FBgn0041194	Prat2	2.34	6.3E-03
FBgn0063495	GstE5	-1.73	3.4E-02		FBgn0050411	CG30411	-1.15	6.3E-03
FBgn0085244	CG34215	-1.08	3.4E-02		FBgn0032908	CG9270	1.98	6.3E-03
FBgn0085483	CG34454	-2.44	3.4E-02		FBgn0036607	CG13059	-0.92	6.3E-03
FBgn0259715	CG42369	-1.01	3.4E-02		FBgn0035157	CG13894	-0.90	6.5E-03
FBgn0285926	Imp	-0.77	3.4E-02		FBgn0036600	CG13043	-0.93	6.5E-03
FBgn0035817	CG7409	-1.44	3.4E-02		FBgn0053127	CG33127	-1.16	6.5E-03
FBgn0038277	RpS5b	1.05	3.5E-02		FBgn0032945	CG8665	-1.01	6.5E-03
FBgn0034335	GstE1	-0.95	3.5E-02		FBgn0036470	EAChm	-1.06	6.5E-03
FBgn0033031	CG8245	1.25	3.6E-02		FBgn0029863	CG3823	-1.30	6.8E-03
FBgn0035207	Herc4	0.72	3.6E-02		FBgn0035169	CG13890	-1.15	7.0E-03
FBgn0034480	CG16898	-1.66	3.8E-02		FBgn0037870	CG18577	-2.00	7.0E-03
FBgn0015010	Ag5r	-2.61	4.0E-02		FBgn0038819	Cpr92F	-0.92	7.1E-03
FBgn0016054	phr6-4	-2.28	4.0E-02		FBgn0039437	TwdlL	-0.82	7.1E-03
FBgn0036102	CG12523	-0.82	4.0E-02		FBgn0040153	l(1)G0469	0.79	7.1E-03
FBgn0052475	mthl8	0.91	4.0E-02		FBgn0040364	CG11378	-1.20	7.5E-03
FBgn0263235	Phae2	-1.62	4.0E-02		FBgn0013279	Hsp70Bc	4.91	7.5E-03
FBgn0035358	CG14949	-1.35	4.1E-02		FBgn0037069	Cpr78Cc	-1.17	7.6E-03
FBgn0266310	asRNA:CR44975	-5.20	4.1E-02		FBgn0037177	CG14454	-1.41	7.9E-03
FBgn0038056	CG5961	-0.79	4.1E-02		FBgn0023534	CG17778	-1.36	7.9E-03
FBgn0039200	CG13616	-1.29	4.2E-02		FBgn0051354	Hsp70Bbb	4.53	7.9E-03
FBgn0032981	CG3635	-1.28	4.5E-02		FBgn0040363	CG11384	-1.21	8.0E-03
FBgn0034394	CG15096	-0.79	4.6E-02		FBgn0002732	E(spl)malpha-BFM	0.94	8.2E-03
FBgn0051810	CG31810	2.19	4.6E-02		FBgn0013277	Hsp70Ba	7.15	8.2E-03
FBgn0264077	Cnx14D	2.57	4.6E-02		FBgn0035779	CG8562	-1.01	8.2E-03
FBgn0265912	lncRNA:CR44701	-4.51	4.7E-02		FBgn0037678	CG16749	-1.08	8.2E-03
FBgn0002531	Lcp1	3.51	4.8E-02		FBgn0001218	Hsc70-3	0.72	8.4E-03
FBgn0034290	CG5773	-1.89	4.8E-02		FBgn0037174	CG14457	-1.02	8.6E-03
FBgn0034902	CG5532	-0.89	4.8E-02		FBgn0050197	CG30197	-1.79	8.6E-03
FBgn0039678	Obp99a	-1.54	4.8E-02		FBgn0034335	GstE1	-1.05	8.7E-03
FBgn0040752	Prosap	0.70	4.8E-02		FBgn0036948	CG7298	-1.14	8.7E-03
FBgn0010549	l(2)03659	1.10	4.9E-02		FBgn0038407	CG6126	-0.77	8.7E-03
FBgn0014464	Cp7Fa	3.15	4.9E-02		FBgn0033188	Drat	0.82	8.8E-03
FBgn0031613	HP6	-2.11	4.9E-02		FBgn0028920	CG8997	-1.67	8.8E-03
FBgn0040725	CG13946	-3.62	4.9E-02		FBgn0028569	robl37BC	-0.82	8.9E-03
FBgn0262972	lncRNA:CR43283	-0.82	4.9E-02		FBgn0028872	CG18095	-1.57	8.9E-03
FBgn0265089	eIF4E3	-1.04	4.9E-02		FBgn0030541	CG11584	-1.25	8.9E-03
FBgn0266796	lncRNA:CR45258	1.99	4.9E-02		FBgn0030981	CG14191	-0.94	8.9E-03
FBgn0039529	CG5612	-1.53	4.9E-02		FBgn0031289	CG13950	-0.98	8.9E-03
FBgn0259896	NimC1	-1.02	4.9E-02		FBgn0034031	CG12963	-1.06	8.9E-03
					FBgn0039832	CG15563	1.42	8.9E-03
					FBgn0262109	lncRNA:CR42862	-0.75	8.9E-03
					FBgn0034151	CG15617	3.97	8.9E-03
					FBgn0035917	Zasp66	-0.73	8.9E-03
					FBgn0037782	Npc2d	-2.52	8.9E-03
					FBgn0035934	TrpA1	-1.23	8.9E-03
					FBgn0085313	CG34284	-0.78	8.9E-03
					FBgn0004783	Ccp84Aa	-1.79	9.0E-03
					FBgn0030776	CG4653	-0.95	9.0E-03
					FBgn0032336	AstC	-1.06	9.0E-03
					FBgn0036601	CG13063	-0.99	9.0E-03
					FBgn0035544	CG15021	-1.18	9.1E-03
					FBgn0035611	CG13285	-1.28	9.6E-03
					FBgn0265089	eIF4E3	-1.86	9.6E-03
					FBgn0266884	lncRNA:CR45345	-1.58	9.6E-03
					FBgn0032144	CG17633	-1.74	9.8E-03
					FBgn0035281	Cpr62Bc	-0.89	1.0E-02
					FBgn0051343	CG31343	-1.05	1.0E-02
					FBgn0037781	Fancl	-1.38	1.0E-02
					FBgn0040268	Top3alpha	-0.85	1.0E-02
					FBgn0039436	TwdlB	-1.05	1.0E-02
					FBgn0035484	CG11594	-0.85	1.0E-02
					FBgn0038079	NijC	-0.89	1.0E-02
					FBgn0000551	Edg78E	-1.00	1.0E-02
					FBgn0017558	Pdk	0.75	1.0E-02
					FBgn0030982	CG7423	-1.89	1.0E-02
					FBgn0032538	CG16885	-0.81	1.0E-02
					FBgn0033153	Gadd45	1.32	1.0E-02
					FBgn0036940	obst-J	-1.49	1.0E-02
					FBgn0038734	CG11453	-0.96	1.0E-02
					FBgn0264077	Cnx14D	1.87	1.0E-02
					FBgn0266389	lncRNA:CR45029	-1.72	1.0E-02
					FBgn0032843	CG10730	-1.18	1.0E-02
					FBgn0263830	CG40486	-1.36	1.0E-02
					FBgn0032783	CG10237	-0.86	1.0E-02
					FBgn0263220	Hk	-0.96	1.1E-02
					FBgn0037387	CG1213	-1.05	1.1E-02
					FBgn0040001	FASN3	-0.74	1.1E-02
					FBgn0030774	spheroide	-1.25	1.1E-02
					FBgn0038700	CG3734	-0.98	1.1E-02
					FBgn0263655	CG43646	1.86	1.1E-02
					FBgn0043471	kappaTry	-1.02	1.1E-02
					FBgn0250757	CG42235	-0.95	1.1E-02
					FBgn0264997	lncRNA:CR44148	-2.12	1.1E-02
					FBgn0039118	CG10208	-0.91	1.2E-02
					FBgn0036225	CG5883	-2.08	1.2E-02
					FBgn0025383	CG14780	-1.09	1.2E-02
					FBgn0028886	CG15279	-0.84	1.2E-02
					FBgn0035452	CG10359	-0.86	1.2E-02
					FBgn0039434	TwdlM	-0.71	1.2E-02
					FBgn0000153	b	-1.05	1.2E-02
					FBgn0033395	Cyp4p2	-1.20	1.2E-02
					FBgn0051198	CG31198	-1.03	1.2E-02
					FBgn0032068	LManV	-1.31	1.3E-02
					FBgn0038468	CG5225	-2.61	1.3E-02
					FBgn0035781	CG8560	-0.84	1.3E-02
					FBgn0039519	Cyp6a18	-1.71	1.3E-02
					FBgn0040252	Ugt86Dh	-0.83	1.3E-02
					FBgn0031801	CG9498	-0.95	1.3E-02
					FBgn0038485	CG5255	-1.02	1.3E-02
					FBgn0033813	fsd	-0.72	1.3E-02
					FBgn0040104	lectin-24A	-2.23	1.3E-02
					FBgn0051233	CG31233	-1.18	1.3E-02
					FBgn0037163	laza	-0.81	1.3E-02
					FBgn0030594	CG9509	-1.10	1.3E-02
					FBgn0004580	Cbp53E	-0.80	1.3E-02
					FBgn0026602	Ady43A	0.70	1.3E-02
					FBgn0034204	CG10953	-1.13	1.3E-02
					FBgn0036320	CG10943	-1.69	1.3E-02
					FBgn0038135	CG8773	-1.14	1.3E-02
					FBgn0058298	CG40298	-1.60	1.3E-02
					FBgn0085520	CR40801	2.69	1.3E-02
					FBgn0250754	CG42232	0.72	1.3E-02
					FBgn0267635	lncRNA:CR45973	-1.31	1.3E-02
					FBgn0030539	CG1368	-0.70	1.3E-02
					FBgn0265313	CG44286	-1.56	1.3E-02
					FBgn0034729	CG10344	-0.99	1.3E-02
					FBgn0031373	CG15358	-1.35	1.4E-02
					FBgn0086691	UK114	-0.74	1.4E-02
					FBgn0002571	Mal-A3	-0.86	1.4E-02
					FBgn0036551	CG17029	-0.71	1.4E-02
					FBgn0037817	Cyp12e1	-1.46	1.4E-02
					FBgn0040828	CG13306	-1.48	1.4E-02
					FBgn0052564	CG32564	-0.99	1.4E-02
					FBgn0031740	CG7239	0.72	1.4E-02
					FBgn0032048	Dh31	-0.91	1.4E-02
					FBgn0038973	Pebp1	-1.04	1.4E-02
					FBgn0001257	ImpL2	0.86	1.5E-02
					FBgn0024980	Syx4	-0.83	1.5E-02
					FBgn0031959	spz3	-0.78	1.5E-02
					FBgn0033138	Tsp42Eq	-0.82	1.5E-02
					FBgn0038136	CG8774	-1.00	1.5E-02
					FBgn0039087	CG10168	-1.34	1.5E-02
					FBgn0043470	lambdaTry	-1.09	1.5E-02
					FBgn0051259	CG31259	-0.91	1.5E-02
					FBgn0085205	CG34176	-1.13	1.5E-02
					FBgn0267443	lncRNA:CR45793	1.81	1.5E-02
					FBgn0040827	CG13315	-0.74	1.5E-02
					FBgn0051514	asRNA:CR31514	1.12	1.5E-02
					FBgn0039821	CG15556	-1.03	1.5E-02
					FBgn0036321	CG14120	-1.47	1.5E-02
					FBgn0033730	Cpr49Ag	-0.98	1.6E-02
					FBgn0267665	lncRNA:CR46003	-0.93	1.6E-02
					FBgn0033873	CG6337	-1.09	1.6E-02
					FBgn0004511	dy	0.84	1.6E-02
					FBgn0036717	CG13731	-0.93	1.6E-02
					FBgn0260995	dpr21	-1.05	1.6E-02
					FBgn0263997	CG43740	-0.85	1.6E-02
					FBgn0039805	Cpr100A	-1.14	1.6E-02
					FBgn0262028	lncRNA:CR42839	-1.25	1.6E-02
					FBgn0003057	CG10598	-1.05	1.6E-02
					FBgn0020640	Lcp65Ae	-2.11	1.6E-02
					FBgn0030309	CG1572	-0.75	1.6E-02
					FBgn0032143	CG4017	-0.85	1.6E-02
					FBgn0032663	CG15153	-0.98	1.6E-02
					FBgn0033368	CG13743	-0.78	1.6E-02
					FBgn0037179	CG14453	-1.27	1.6E-02
					FBgn0264341	CG43797	-1.55	1.6E-02
					FBgn0030510	CG12177	-0.80	1.6E-02
					FBgn0030748	Traf-like	-0.85	1.6E-02
					FBgn0033863	CG13337	-1.31	1.6E-02
					FBgn0053514	CG33514	-0.96	1.6E-02
					FBgn0085317	CG34288	-0.87	1.7E-02
					FBgn0040259	Ugt86Da	-0.81	1.7E-02
					FBgn0039529	CG5612	-1.55	1.7E-02
					FBgn0038353	CG5399	-0.86	1.7E-02
					FBgn0033518	Prx2540-2	0.90	1.7E-02
					FBgn0052633	CG32633	-0.78	1.7E-02
					FBgn0020637	Lcp65Ag2	-0.82	1.7E-02
					FBgn0029990	CG2233	1.54	1.7E-02
					FBgn0020638	Lcp65Ag1	-0.94	1.8E-02
					FBgn0032652	CG6870	-1.54	1.8E-02
					FBgn0039680	Cap-D2	0.74	1.8E-02
					FBgn0040964	CG18661	-0.85	1.8E-02
					FBgn0023507	D2hgdh	-0.72	1.8E-02
					FBgn0062412	Ctr1B	-0.93	1.8E-02
					FBgn0029762	NAAT1	-0.76	1.8E-02
					FBgn0085334	CG34305	-1.32	1.8E-02
					FBgn0035006	CG4563	-2.18	1.8E-02
					FBgn0004782	Ccp84Ab	-1.18	1.8E-02
					FBgn0024997	CG2681	-1.19	1.8E-02
					FBgn0035546	CG11345	-0.96	1.9E-02
					FBgn0026439	Eaat1	-0.73	1.9E-02
					FBgn0031466	CG3119	-1.24	1.9E-02
					FBgn0031940	CG7214	-1.63	1.9E-02
					FBgn0039040	CG13833	1.59	1.9E-02
					FBgn0262477	FoxP	-0.99	1.9E-02
					FBgn0031522	CG3285	0.76	1.9E-02
					FBgn0262993	lncRNA:CR43301	-0.95	1.9E-02
					FBgn0000567	Eip74EF	-0.71	1.9E-02
					FBgn0033869	Cpr50Cb	-1.38	2.0E-02
					FBgn0038466	CG8907	-0.80	2.0E-02
					FBgn0039326	CG10562	-1.28	2.0E-02
					FBgn0032665	CG15152	-0.72	2.0E-02
					FBgn0033590	CG13217	-1.25	2.0E-02
					FBgn0262945	lncRNA:CR43264	-1.09	2.0E-02
					FBgn0033464	CG1441	-0.78	2.0E-02
					FBgn0038980	Octbeta1R	-0.75	2.0E-02
					FBgn0040571	CG17193	-0.73	2.0E-02
					FBgn0265726	Nna1	-0.73	2.0E-02
					FBgn0040028	CG17450	-0.87	2.0E-02
					FBgn0035409	CG14963	-0.96	2.0E-02
					FBgn0035607	CG4835	-0.94	2.0E-02
					FBgn0038645	CG7714	-1.12	2.0E-02
					FBgn0263216	CG43386	-0.88	2.0E-02
					FBgn0261675	Npc1b	-0.97	2.0E-02
					FBgn0002569	Mal-A2	-0.96	2.1E-02
					FBgn0036606	CG13060	-1.71	2.1E-02
					FBgn0015039	Cyp9b2	-0.98	2.1E-02
					FBgn0026570	CG5704	-0.89	2.1E-02
					FBgn0259239	CG42337	-0.76	2.1E-02
					FBgn0037324	Orco	-1.00	2.1E-02
					FBgn0053639	CG33639	-0.75	2.1E-02
					FBgn0027790	GV1	-0.92	2.1E-02
					FBgn0039086	CG16732	-1.38	2.1E-02
					FBgn0035777	CG8563	-0.97	2.2E-02
					FBgn0031929	CG18585	-0.94	2.2E-02
					FBgn0040859	lncRNA:CR32658	-1.04	2.2E-02
					FBgn0013278	Hsp70Bb	5.30	2.2E-02
					FBgn0014417	CG13397	0.75	2.2E-02
					FBgn0025837	CG17636	-0.83	2.2E-02
					FBgn0052683	CG32683	-0.83	2.2E-02
					FBgn0037517	CG10086	-0.99	2.2E-02
					FBgn0003129	Poxm	0.71	2.3E-02
					FBgn0264488	CG43896	-1.24	2.3E-02
					FBgn0050010	CG30010	-0.80	2.3E-02
					FBgn0037563	CG11672	-1.18	2.3E-02
					FBgn0038845	CG10827	-0.88	2.3E-02
					FBgn0028544	CG16884	-0.72	2.3E-02
					FBgn0035280	Cpr62Bb	-1.07	2.3E-02
					FBgn0031756	CG13992	2.61	2.3E-02
					FBgn0001321	knk	0.73	2.3E-02
					FBgn0053965	CG33965	-1.50	2.3E-02
					FBgn0038880	SIFaR	-0.78	2.3E-02
					FBgn0051472	sgll	-0.76	2.3E-02
					FBgn0085466	CG34437	-1.61	2.3E-02
					FBgn0038349	AOX3	-0.80	2.4E-02
					FBgn0036422	CG3868	-1.30	2.4E-02
					FBgn0037068	Cpr78Cb	-1.25	2.4E-02
					FBgn0031347	CG10869	1.54	2.4E-02
					FBgn0031791	AANATL2	-1.21	2.4E-02
					FBgn0032422	atilla	-0.97	2.4E-02
					FBgn0036594	CG13047	-0.81	2.5E-02
					FBgn0033048	CG7881	-0.95	2.5E-02
					FBgn0052669	CG32669	-0.90	2.5E-02
					FBgn0033215	CG1942	-1.00	2.6E-02
					FBgn0042105	CG18748	-0.79	2.6E-02
					FBgn0032495	CG16820	-0.79	2.6E-02
					FBgn0035265	PIG-Wb	-0.89	2.6E-02
					FBgn0026314	Ugt35b	-1.36	2.6E-02
					FBgn0063495	GstE5	-0.77	2.6E-02
					FBgn0053061	CG33061	-1.45	2.7E-02
					FBgn0266322	asRNA:CR44987	-1.01	2.7E-02
					FBgn0052107	CG32107	-2.20	2.7E-02
					FBgn0012344	Dh44	-0.97	2.7E-02
					FBgn0263314	CG43400	-1.19	2.7E-02
					FBgn0264393	CG43841	-2.00	2.7E-02
					FBgn0038014	CG10041	1.80	2.7E-02
					FBgn0040496	CG17104	-0.82	2.7E-02
					FBgn0052547	CG32547	-0.74	2.7E-02
					FBgn0029765	CG16756	-1.18	2.7E-02
					FBgn0031629	Clect27	-0.79	2.8E-02
					FBgn0052750	CG32750	-0.81	2.8E-02
					FBgn0033491	CG18011	0.77	2.8E-02
					FBgn0259229	CG42329	0.95	2.8E-02
					FBgn0050371	CG30371	-1.78	2.8E-02
					FBgn0010549	l(2)03659	1.19	2.8E-02
					FBgn0029084	gom	1.06	2.8E-02
					FBgn0032002	CG8353	-0.81	2.8E-02
					FBgn0032181	CG13133	-0.78	2.8E-02
					FBgn0033582	CG9084	-0.75	2.8E-02
					FBgn0033720	CG13160	-0.94	2.8E-02
					FBgn0039593	Sid	0.83	2.8E-02
					FBgn0086611	Lcp65Ag3	-0.71	2.8E-02
					FBgn0266095	lncRNA:CR44832	-1.23	2.8E-02
					FBgn0033192	Corin	-0.75	2.8E-02
					FBgn0030746	CG9981	-0.88	2.9E-02
					FBgn0035234	CG12003	-0.79	2.9E-02
					FBgn0026702	l(1)G0045	0.71	2.9E-02
					FBgn0036953	CG17145	-1.40	2.9E-02
					FBgn0038076	Cyp313a4	-1.85	2.9E-02
					FBgn0262810	CG43181	-1.16	2.9E-02
					FBgn0034356	CG10924	0.77	2.9E-02
					FBgn0029750	CG3323	-1.08	2.9E-02
					FBgn0031739	CG14005	0.75	2.9E-02
					FBgn0039677	ppk30	-1.25	2.9E-02
					FBgn0031737	obst-E	-0.82	2.9E-02
					FBgn0266046	lncRNA:CR44811	-0.74	2.9E-02
					FBgn0053128	CG33128	-0.89	3.0E-02
					FBgn0250833	CG34461	-1.09	3.0E-02
					FBgn0262679	CG43149	-1.00	3.0E-02
					FBgn0042104	CG18747	-0.82	3.0E-02
					FBgn0266819	asRNA:CR45281	-0.91	3.0E-02
					FBgn0030407	Fpgs	-0.75	3.0E-02
					FBgn0039596	CG10000	-1.05	3.0E-02
					FBgn0264556	Gr39a	0.89	3.0E-02
					FBgn0035817	CG7409	-1.35	3.0E-02
					FBgn0037832	Desi	-0.78	3.1E-02
					FBgn0035734	CG14823	-1.71	3.1E-02
					FBgn0036109	Cpr67Fa2	-1.04	3.1E-02
					FBgn0001259	in	0.76	3.1E-02
					FBgn0032187	CG4839	-0.76	3.1E-02
					FBgn0037546	mAChR-B	-0.93	3.1E-02
					FBgn0039453	CG6403	-1.87	3.1E-02
					FBgn0045035	tefu	0.73	3.1E-02
					FBgn0265997	lncRNA:CR44772	-1.04	3.1E-02
					FBgn0261612	CngA	-0.97	3.1E-02
					FBgn0032088	CG13102	-1.02	3.2E-02
					FBgn0035293	CG5687	-0.85	3.2E-02
					FBgn0037615	CG11760	1.05	3.2E-02
					FBgn0039429	CG14238	-1.34	3.2E-02
					FBgn0052808	CG32808	-0.76	3.2E-02
					FBgn0053281	CG33281	0.86	3.2E-02
					FBgn0034381	List	-0.80	3.2E-02
					FBgn0031910	CG15818	-0.80	3.2E-02
					FBgn0053302	Cpr31A	-1.05	3.2E-02
					FBgn0040255	Ugt86De	-1.35	3.2E-02
					FBgn0033139	Tsp42Er	-0.82	3.3E-02
					FBgn0034499	Cpr56F	-0.85	3.3E-02
					FBgn0039325	CG10560	-2.35	3.3E-02
					FBgn0051265	CG31265	-1.39	3.3E-02
					FBgn0036777	CG7341	-0.87	3.4E-02
					FBgn0262951	lncRNA:CR43270	-1.27	3.4E-02
					FBgn0024943	PIP82	-0.75	3.4E-02
					FBgn0019940	Rh6	-0.95	3.4E-02
					FBgn0026755	Ugt37b1	-0.98	3.4E-02
					FBgn0038097	CG14384	-1.83	3.4E-02
					FBgn0034558	Cib2	-0.81	3.5E-02
					FBgn0034288	CG5084	-1.14	3.5E-02
					FBgn0040795	CG13038	-0.92	3.5E-02
					FBgn0039203	CG13618	-1.76	3.5E-02
					FBgn0034405	Jheh2	-0.81	3.5E-02
					FBgn0033308	CG8736	-0.97	3.5E-02
					FBgn0267277	asRNA:CR45713	-2.91	3.5E-02
					FBgn0039806	CG15545	-0.98	3.5E-02
					FBgn0031865	Nha1	-0.85	3.5E-02
					FBgn0033942	Cpr51A	-1.01	3.5E-02
					FBgn0035670	CG10472	-0.85	3.6E-02
					FBgn0028871	Cpr35B	-0.96	3.6E-02
					FBgn0031523	CG15408	1.11	3.6E-02
					FBgn0085404	CG34375	-0.98	3.6E-02
					FBgn0033115	Spn42De	1.65	3.7E-02
					FBgn0085480	CG34451	-1.35	3.7E-02
					FBgn0267117	lncRNA:CR45557	-1.08	3.7E-02
					FBgn0032860	CG15130	-0.88	3.7E-02
					FBgn0261638	lncRNA:CR42721	-0.85	3.7E-02
					FBgn0033574	Spn47C	-0.82	3.7E-02
					FBgn0036787	CG4306	0.85	3.7E-02
					FBgn0265823	lncRNA:CR44612	-1.29	3.7E-02
					FBgn0026136	CkIIbeta2	-1.76	3.8E-02
					FBgn0011556	zetaTry	-1.56	3.8E-02
					FBgn0031692	TpnC25D	-0.79	3.8E-02
					FBgn0039200	CG13616	0.94	3.8E-02
					FBgn0032283	CG7296	0.72	3.8E-02
					FBgn0036639	CG4229	-1.43	3.8E-02
					FBgn0043575	PGRP-SC2	-1.23	3.8E-02
					FBgn0040658	CG13516	-1.03	3.8E-02
					FBgn0033124	Tsp42Ec	-0.77	3.8E-02
					FBgn0011554	etaTry	-0.94	3.9E-02
					FBgn0085386	CG34357	-0.75	3.9E-02
					FBgn0039480	Cpr97Ea	-0.88	3.9E-02
					FBgn0037503	CG14598	-0.71	3.9E-02
					FBgn0051810	CG31810	-0.75	3.9E-02
					FBgn0029799	CG15772	1.04	3.9E-02
					FBgn0036390	CG13738	-1.24	3.9E-02
					FBgn0030158	CG9686	-0.86	3.9E-02
					FBgn0038105	yellow-f2	-0.79	3.9E-02
					FBgn0033728	Cpr49Ae	-1.01	4.0E-02
					FBgn0023178	Pdf	-0.95	4.0E-02
					FBgn0085319	CG34290	-1.45	4.0E-02
					FBgn0042189	CG17376	-2.61	4.0E-02
					FBgn0266591	CG45116	-1.27	4.0E-02
					FBgn0037292	plh	-1.08	4.0E-02
					FBgn0034166	CG6472	-0.95	4.0E-02
					FBgn0050016	CG30016	-1.07	4.0E-02
					FBgn0039613	CG14527	0.77	4.1E-02
					FBgn0025620	CG13360	1.64	4.1E-02
					FBgn0033355	CG13748	-0.76	4.1E-02
					FBgn0028533	CG7953	-1.19	4.1E-02
					FBgn0035056	spz6	0.78	4.1E-02
					FBgn0035955	CG5194	-1.09	4.2E-02
					FBgn0028949	CG15254	-1.62	4.2E-02
					FBgn0036602	CG13042	-1.25	4.2E-02
					FBgn0033788	CG13323	-1.00	4.2E-02
					FBgn0037227	TwdlV	-0.76	4.2E-02
					FBgn0039443	TwdlS	-2.45	4.2E-02
					FBgn0031580	CG15423	-1.43	4.2E-02
					FBgn0036143	CG14142	-1.30	4.2E-02
					FBgn0263235	Phae2	-1.20	4.2E-02
					FBgn0036229	CG7248	-0.83	4.3E-02
					FBgn0036996	mag	-1.10	4.4E-02
					FBgn0038257	smp-30	-1.04	4.4E-02
					FBgn0036951	CG7017	-1.06	4.4E-02
					FBgn0040799	CG13051	-0.76	4.4E-02
					FBgn0031141	CG1304	-1.61	4.4E-02
					FBgn0033131	CR12842	-1.17	4.4E-02
					FBgn0085330	CG34301	-0.71	4.5E-02
					FBgn0032399	CG6785	0.74	4.5E-02
					FBgn0051901	Mur29B	-0.74	4.5E-02
					FBgn0031219	CG13694	-1.08	4.5E-02
					FBgn0036595	CG13046	-0.82	4.5E-02
					FBgn0052036	CG32036	-1.10	4.6E-02
					FBgn0085362	Vml	1.37	4.6E-02
					FBgn0038109	CG11656	-1.23	4.6E-02
					FBgn0011834	Ser6	-1.29	4.7E-02
					FBgn0032178	Spn31A	-0.87	4.7E-02
					FBgn0039469	TwdlC	-0.84	4.7E-02
					FBgn0265081	asRNA:CR44192	-1.72	4.7E-02
					FBgn0031520	CG8837	-0.75	4.7E-02
					FBgn0033760	CG8785	-0.80	4.8E-02
					FBgn0015001	iotaTry	-0.88	4.8E-02
					FBgn0033587	CG13218	-0.87	4.8E-02
					FBgn0030260	CG1537	-1.37	4.8E-02
					FBgn0042118	Cpr65Ax2	-1.54	4.9E-02
					FBgn0069973	CG40485	-1.49	4.9E-02
					FBgn0052694	CG32694	-0.81	4.9E-02
					FBgn0033631	Sod3	-0.90	5.0E-02
					FBgn0032022	CG14275	-1.04	5.0E-02
					FBgn0035988	CG3982	-1.03	5.0E-02
					FBgn0051687	CG31687	-0.86	5.0E-02
					FBgn0261611	CG42700	-0.91	5.0E-02
					FBgn0040842	CG15212	-0.88	5.0E-02
