## Supplementary Table 3 for "Characterisation of protein isoforms encoded by the *Drosophila* Glycogen Synthase Kinase 3 gene *shaggy*"

List of gRNAs used to generate CRISPR/Cas9 mediated HDR and transgenic fly lines
FUSION CONSTRUCT	gRNA name	gRNA/PAM sequence (bold)	primer name (for cloning to vector)	oligos used	vector used
Sgg-PA_fluorescent protein
	A_sgg_gRNA_1	AGAAACCGAGGCAGCGGCGTCGG	A_sgg_gRNAF1	GTCG AGAAACCGAGGCAGCGGCGT	pCDF3
			A_sgg_gRNAR1	AAAC ACGCCGCTGCCTCGGTTTCT	pCDF3
Sgg-PB_fluorescent protein
	B_sgg_gRNA_1	cgggatatattgatcgtccatgg	B_sgg_gRNA_F1	TATATAGGAAAGATATCCGGGTGAACTTCGcgggatatattgatcgtccaGTTTTAGAGCTAGAAATAGCAAG	pCDF4
	B_sgg_gRNA_2	GTTGTTGTTGTTGTGGGTGTAGG	B_sgg_gRNA_R2	ATTTTAACTTGCTATTTCTAGCTCTAAAACacacccacaacaacaacaaCGACGTTAAATTGAAAATAGGTC	pCDF4
Sgg-PD_SFStag	D_sgg_gRNA_1	CACTTTGGTCCAACTGACGC AGG	D_sgg_gRNA_F1	GTCG CACTTTGGTCCAACTGACGC	pCDF3
			D_sgg_gRNA_R1	AAAC GCGTCAGTTGGACCAAAGTG	pCDF3
Sgg-PG_SFS	G_sgg_gRNA_1	tcgagcatgttgatcaaccgcgg	G_sgg_gRNAF2	GTCG TCGAGCATGTTGATCAACCG	pCDF3
			G_sgg_gRNAR2	AAACCGGTTGATCAACATGCTCGAC	pCDF3
Sgg-PM_SFS	M_sgg_gRNA_1	Ggggccagcatcgccagtgccgg	M_sgg_gRNA_F1	GTC Ggggccagcatcgccagtgc	pCDF3
			M_sgg_gRNA_R1	AAAC GCACTGGCGATGCTGGCCC	pCDF3
Sgg-PO_SFS	O_sgg_gRNA_2	GAAGCCCTTCGTCCGCTATACGG	O_sgg_gRNAF2	GTC GAAGCCCTTCGTCCGCTATA	pCDF3
			O_sgg_gRNAR2	AAAC TATAGCGGACGAAGGGCTT	pCDF3
Sgg-PP_SFS	P_sgg_gRNA_1	TTACTCGCAATCGTTGTTTC TGG	P_sgg_gRNA_F1	GTCG TTACTCGCAATCGTTGTTTC	pCDF3
			P_sgg_gRNA_R1	AAAC GAAACAACGATTGCGAGTAA	pCDF3
Sgg-PQ_SFS	Q_sgg_gRNA_1	Gagggcgcctgggagacgacagg	Q_sgg_gRNA_F1	GTC GAGGGCGCCTGGGAGACGAC	pCDF3
			Q_sgg_gRNA_R1	AAAC GTCGTCTCCCAGGCGCCCT	pCDF3
	Q_sgg_gRNA_2	TTATACACCTGTCGTCTCCCAGG	Q_sgg_gRNA_F2	GTC GTTATACACCTGTCGTCTCCC	pCDF3
			Q_sgg_gRNA_R2	AAAC GGGAGACGACAGGTGTATAA	pCDF3
NULL ALLELE
sgg[isoA]
	A_sgg_gRNA_1	AGAAACCGAGGCAGCGGCGTCGG	A_sgg_gRNAF1	GTCG AGAAACCGAGGCAGCGGCGT	pCDF3
			A_sgg_gRNAR1	AAAC ACGCCGCTGCCTCGGTTTCT	pCDF3
	A_sgg_gRNA_2	Gccctcaatagcagcggaagtgg	A_sgg_gRNAF2	GTCGccctcaatagcagcggaag	pCDF3
			A_sgg_gRNAR2	AAAC CTTCCGCTGCTATTGAGGG	pCDF3
sgg[isoB]
	B_sgg_gRNA_1	cgggatatattgatcgtccatgg	B_sgg_gRNA_F1	TATATAGGAAAGATATCCGGGTGAACTTCGcgggatatattgatcgtccaGTTTTAGAGCTAGAAATAGCAAG	pCDF4
	B_sgg_gRNA_2	GTTGTTGTTGTTGTGGGTGTAGG	B_sgg_gRNA_R2	ATTTTAACTTGCTATTTCTAGCTCTAAAACacacccacaacaacaacaaCGACGTTAAATTGAAAATAGGTC	pCDF4
