## Supplementary Table 4 for "Characterisation of protein isoforms encoded by the *Drosophila* Glycogen Synthase Kinase 3 gene *shaggy*"

List of primers used for cloning
construct	oligo name	sequence	donor
cloning gRNAs
Sgg-PA_gRNA	A_sgg_gRNAF1	GTCG AGAAACCGAGGCAGCGGCGT	pCDF3
	A_sgg_gRNAR1	AAAC ACGCCGCTGCCTCGGTTTCT
	A_sgg_gRNAR1	AAAC ACGCCGCTGCCTCGGTTTCT	pCDF3
	A_sgg_gRNAF2	GTCGccctcaatagcagcggaag
Sgg-PB_gRNA	B_sgg_gRNA_F1	TATATAGGAAAGATATCCGGGTGAACTTCGcgggatatattgatcgtccaGTTTTAGAGCTAGAAATAGCAAG	pCDF4
	B_sgg_gRNA_R2	ATTTTAACTTGCTATTTCTAGCTCTAAAACacacccacaacaacaacaaCGACGTTAAATTGAAAATAGGTC
Fluorescent protein FUSION CONSTRUCT
Sgg-PA_FSVS	Asgg_vectorLHA1	CGGGCTAATTATGGGGTGTCGCCCTTCGCccaaataaccgggttcccg	backbone by PCR
	Asgg_FSVSa	cgatcgcaggtgaACCCGACGCCGCTGCCTC
	Asgg_RHAa	agcggcgtcgggtTCACCTGCGATCGTAGCG
	Asgg_RHAb	ctcgctcgcgctaTGCTCTTCTATACTTACCTCGAG
	Asgg FSVSb	gtatagaagagcaTAGCGCGAGCGAGTAGCT
	Asgg_RHA1vector	TTTTGTGTCGCCCTTGAACTCGATTGACCGGTTGATCGATCTAAGGCC
Sgg-PA_mCherry	AsggDsRED1	CCTCCACTGCCACCGCCACCGCTTCCACCTCCGCCACCCGCTACGATCGC	backbone by PCR
	F-G4SmCherryFrd	GAAGCGGTGGCGGTGGCAGTGGAGGTGGAGGCAGCATGGCCATCATCAAGGAG
	R_mCherryRHAAsggRHA	ctcgctcgcgctaCTCGTCCATGCCGCCGGT
	F_mCherryRHAAsgg	cggcatggacgagTAGCGCGAGCGAGTAGCTC
Sgg-PB_FSVS	LHA_vectorBsgg_F1	CGGGCTAATTATGGGGTGTCGCCCTTCGC gtcgcagggtacagcag	backbone by PCR
	4bBsggFSV	cgatcgcaggtgaTGAATCTGTAAATAAAACAAAAGGAAAC
	5aBsggLHA	atttacagattcaTCACCTGCGATCGTAGCG
	5bBsggRHA	actatttcccctaTGCTCTTCTATACTTACCTCGAG
	6aBsggFSVS	gtatagaagagcaTAGGGGAAATAGTAACATACATAC
	RHA_ vectorBsgg_R 1	TTTTGTGTCGCCCTTGAACTCGATTGACGGTCCGTATAACTCATCTACTGGC
Sgg-PB_mCherry	R1Bred	ACCTCCACTGCCACCGCCACCGCTTCCACCTCCGCCACCCGCTACGATCG	backbone by PCR
	F_G4SmCherryFrd	GAAGCGGTGGCGGTGGCAGTGGAGGTGGAGGCAGCATGGCCATCATCAAGGAG
	R_mCherryBsggRHA	actatttcccctaCTCGTCCATGCCGCCGGT
	F_MCherryBsggRHA	cggcatggacgagTAGGGGAAATAGTAACATACATACAC
genotyping	A sgg LHA_F	gacagaagaggaggcgaaga
	A sgg RHA_R	tcgctttgcttacttagtggt
	B sgg LHA_F	gccacttaaccgaatgctcc
	B sgg RHA_R	ggcaggacgacactgactat
SFS_FUSION CONSTRUCTS
Sgg-PD_SFS_donor	Dsggvector_LHA_F	CGGGCTAATTATGGGGTGTCGCCCTTCGC cagcaattgctccgaggc	backbone by PCR
	Dsgg_LHA_R	cgatcgcaggtgaTAATATATTCTTGAACTTTTGCACC
	Dsgg_SFS_F	caagaatatattaTCACCTGCGATCGTAGCG
	Dsgg_SFS_R	catagattttaccGCTCTTCTATATAACTTCGTATAGCATAC
	Dsgg_RHA_F	tatatagaagagcGGTAAAATCTATGCCCTAAGC
	Dsggvector_RHA_R	TTTTGTGTCGCCCTTGAACTCGATTGACGCCACTAGCCACTTGCCAC
Sgg-PG_SFS_donor	G_sgg_LHA_F1_AarI	atta TCGCTGAAGCAGGTGctctctctctctct ctgtctctcc g	by enzyme digestion
	G_sgg_LHA_R1_AarI	CATACTACGATCGCAGGTGTGTTGATCAACATGCTCGATGAGATTGC
	G_sgg_RHA_F1_SapI	atta TAT AGA AGA GCc cgC GGT tc c cta ctc gaa ggtaaatccg	by enzyme digestion
	G_sgg_RHA_R1_SapI	ATTAGACGGAAGAGCCCGATCGCAGGACACCAC
Sgg-PM_SFS_donor	Msggvector_LHA_F	CGGGCTAATTATGGGGTGTCGCCCTTCGC cgatcgattgatctgcacac	backbone by PCR
	Msgg_LHA_R	cgatcgcaggtgaTGGGTCCTTGTACTGCTTTC
	Msgg_SFS_F	gtacaaggacccaTCACCTGCGATCGTAGCG
	Msgg_SFS_R	ctatctctgtactGCTCTTCTATATAACTTCGTATAGCATAC
	Msgg_RHA_F	tatatagaagagcAGTACAGAGATAGGACCTAG
	Msggvector_RHA_R	TTTTGTGTCGCCCTTGAACTCGATTGACGTGATTGCCACCAGTTCGCC
Sgg-PO_SFS_donor	O_sgg_LHA_F1_AarI	atta TCGCTGAAGCAGGTGctgtccatat ctacgatgat tgcctcac	cloning by enzyme digestion
	O_sgg_LHA_R1_AarI	CATACTACGATCGCAGGTGAGCGGACGAAGGGCTTCC
	O_sgg_RHA_F1_SapI	atta TAT AGAA GAG CCt at acg gcc aac att tgattg cgatg	cloning by enzyme digestion
	O_sgg_RHA_R1_SapI	ATTA GACGGAAGAGC TCGTCCGCCATTCTATTACCATCAG
Sgg-PP_SFS_donor	Psggvector_LHA_F	CGGGCTAATTATGGGGTGTCGCCCTTCGC gaaatcggtcactagctggc	backbone by PCR
	Psgg_LHA_R	ctacgatcgcaggtgATCGCAATCGTTGTTTCTG
	Psgg_SFS_F	aacaacgattgcgatCACCTGCGATCGTAGCGG
	Psgg_SFS_R	cgtttcttggcttacGCTCTTCTATATAACTTCGTATAGCATACATTATAC
	Dsgg_RHA_F	gttatatagaagagcGTAAGCCAAGAAACGAATTG
	Psggvector_RHA_R	TTTTGTGTCGCCCTTGAACTCGATTGACGGCCTATAGCGCCAGTTGC
Sgg-PQ_SFS_donor	Osggvector_LHA_F	cgggctaattatggggtgtcgccctCAACGAAAGCCCCATCGAATCCG	backbone by PCR
	Qsgg_LHA_R	cgatcgcaggtgaCTCCCAGGCGCCCTCCAG
	Qsgg_SFS_F	gggcgcctgggagTCACCTGCGATCGTAGCG
	Qsgg_SFS_R	atacacctgtcgtGCTCTTCTATATAACTTCGTATAGCATACATTATAC
	Qsgg_RHA_F	tatatagaagagcACGACAGGTGTATAAATCATC
	Qsggvector_RHA_R	aaattttgtgtcgcccttgaactcgattTTGCGAGCTATCAACATG
