## Supplementary Table 5 for "Characterisation of protein isoforms encoded by the *Drosophila* Glycogen Synthase Kinase 3 gene *shaggy*"

List of primers used for genotyping engineered flies
amplified fragment	oligo name	sequence
Sgg-PA_LHA	A sgg LHA_F	gacagaagaggaggcgaaga
	A sgg LHA_R	tggtgttgtcatctcgctct
Sgg-PA_RHA	A sgg RHA_F	ctcaatagcagcggaagtgg
	A sgg RHA_R	tcgctttgcttacttagtggt
Sgg-PB_LHA	B sgg LHA_F	gccacttaaccgaatgctcc
	B sgg LHA_R	gctgttgttgttgttgtggg
Sgg-PB_RHA	B sgg RHA_F	gggatatattgatcgtccatggc
	B sgg RHA_R	ggcaggacgacactgactat
Sgg-PD_LHA	Dsgg_LHA_F	tccatcgaaagccaaggaca
	Dsgg_LHA_R	aagtctgcggctttgaagtc
Sgg-PD_RHA	Dsgg_RHA_F	aacacagtcctgcgtcagtt
	Dsgg_RHA_R	agtgccttccatacgctgta
Sgg-PG_LHA	Gsgg_LHA_F	aaggagcaacggaagcaaag
	Gsgg_LHA_R	ccggttgctgtgaatcgaat
Sgg-PG_RHA	Gsgg_RHA_F	ctctctctctctctctgtctctccg
	Gsgg_RHA_R	ccgatcgcaggacaccac
Sgg-PM_LHA	M sgg LHA_F	ccaattgtgcaacggtagct
	M sgg LHA_R	gggatctgggatattcgggg
Sgg-PM_RHA	M sgg RHA_F	caagcacaaacccctttccg
	M sgg RHA_R	tcgcgattctgtgaagggaa
Sgg-PO_LHA	Osgg_LHA_F	ctgtccatatctacgatgattgcctcac
	Osgg_LHA_R	tgcttcttctacggcttcct
Sgg-PO_RHA	Osgg_RHA_F	cgatccttagctggtgtcca
	Osgg_RHA_R	tcgtccgccattctattaccatcag
Sgg-PP_LHA	Psgg LHA_F	gaaatcggtcactagctggc
	Psgg LHA_R	tctggatctggctctggatg
Sgg-PP_RHA	Psgg RHA_F	tccaaacgccctaaaccaga
	Psgg RHA_R	gcctatagcgccagttgc
Sgg-PQ_LHA	Qsgg_LHA_F	ctccatagacgccagcaaac
	Qsgg_LHA_R	tagaaccatcgcgacctgtt
Sgg-PQ_RHA	Qsgg_RHA_F	gcgagccactttgtatacgg
	Qsgg_RHA_R	gcgagccactttgtatacgg
